# The genomic formation of First American ancestors in East and Northeast Asia

**DOI:** 10.1101/2020.10.12.336628

**Authors:** Chao Ning, Daniel Fernandes, Piya Changmai, Olga Flegontova, Eren Yüncü, Robert Maier, N. Ezgi Altınışık, Alexei S. Kassian, Johannes Krause, Carles Lalueza-Fox, Andrea Manica, Ben A. Potter, Martine Robbeets, Kendra Sirak, Veronika Siska, Edward J. Vajda, Leonid A. Vyazov, Ke Wang, Lixin Wang, Xiyan Wu, Xiaoming Xiao, Fan Zhang, David Reich, Stephan Schiffels, Ron Pinhasi, Yinqiu Cui, Pavel Flegontov

## Abstract

Upward Sun River 1, an individual from a unique burial of the Denali tradition in Alaska (11500 calBP), is considered a type representative of Ancient Beringians who split from other First Americans 22000–18000 calBP in Beringia. Using a new admixture graph model-comparison approach resistant to overfitting, we show that Ancient Beringians do not form the deepest American lineage, but instead harbor ancestry from a lineage more closely related to northern North Americans than to southern North Americans. Ancient Beringians also harbor substantial admixture from a lineage that did not contribute to other Native Americans: Amur River Basin populations represented by a newly reported site in northeastern China. Relying on these results, we propose a new model for the genomic formation of First American ancestors in Asia.

**One Sentence Summary:** Ancient Beringians do not form the deepest American lineage, but harbor admixture from Amur River Basin populations.
