## Supplementary data file 6 for "The genomic formation of First American ancestors in East and Northeast Asia"

### Sheet: Data S6
									no transition, basic graph							full dataset, Tianyuan+Onge graph
full group name	individual/group ID	average date, calBP	Date CI: One of two formats. (Format 1) 95.4% CI calibrated radiocarbon age (Conventional Radiocarbon Age BP, Lab number) e.g. 5983-5747 calBCE (6980±50 BP, Beta-226472). (Format 2) Archaeological context date, e.g. 2500-1700 BCE	latitude	longitude	sex	publication	genetic component plotted	source 1	source 2	source 3	av. source 1 % across 4 prioritized setting combinations	av. source 2 % across 4 prioritized setting combinations	av. source 3 % across 4 prioritized setting combinations	av. Mal'ta % across 4 prioritized setting combinations	source 1	source 2	source 3	av. source 1 % across 4 setting combinations	av. source 2 % across 4 setting combinations	av. source 3 % across 4 setting combinations	av. Mal'ta % across 4 setting combinations
Alaskan Athabskan	523a.SG	125	1800-1850 CE	60.26	-150.19	M	Scheib et al. 2018	Saqqaq	FAM	Jomon	Saqqaq	0.449513	0.0301525	0.219915	0.300419	FAM	Saqqaq		0.53285	0.185917		0.281234
Aleut	Aleut	present-day	present-day	53	158.65	NA	Mallick et al. 2016, Raghavan et al. 2014, 2015	Saqqaq	FAM	Saqqaq	basal WHG	0.197072	0.220319	0.398817	0.183792	FAM	Saqqaq	basal WHG	0.191919	0.236154	0.3833	0.188627
Aleut	Aleut	present-day	present-day	53	158.65	NA	Mallick et al. 2016, Raghavan et al. 2014, 2015									FAM	Saqqaq	sis WHG	0.337606	0.113565	0.350413	0.198416
Aleut anc.	I0712	1065	690-1080 calCE (1918±43 BP, AA-57414, marine corrected by Thomas Harper)	52.9884	-168.821	F	Flegontov et al. 2019	Saqqaq	FAM	Saqqaq		0.248422	0.46641		0.285168	FAM	Saqqaq		0.400331	0.330247		0.269422
Aleut anc.	I1118	315	1450-1820 calCE (1111±42 BP, AA-46433, marine corrected by Thomas Harper)	52.9931	-169.712	F	Flegontov et al. 2019	Saqqaq	FAM	Saqqaq	WHG	0.443493	0.291848	0.0391606	0.225498	FAM	Saqqaq		0.45151	0.269585		0.278906
Aleut anc.	I1118	315	1450-1820 calCE (1111±42 BP, AA-46433, marine corrected by Thomas Harper)	52.9931	-169.712	F	Flegontov et al. 2019		FAM	Saqqaq	sis WHG	0.431039	0.301404	0.0479149	0.219642
Aleut anc.	I1118	315	1450-1820 calCE (1111±42 BP, AA-46433, marine corrected by Thomas Harper)	52.9931	-169.712	F	Flegontov et al. 2019		FAM	Saqqaq	basal WHG	0.431021	0.301424	0.0479334	0.219621
Aleut anc.	I1125	575	1240-1510 calCE (1410±41 BP, AA-57438, marine corrected by Thomas Harper)	53.3706	-167.83	M	Flegontov et al. 2019	Saqqaq	FAM	Saqqaq		0.330849	0.40761		0.261541	FAM	Saqqaq		0.398063	0.33342		0.268517
Aleut anc.	I1127	435	1350-1680 calCE (1227±45 BP, AA-46427, marine corrected by Thomas Harper)	52.9931	-169.712	F	Flegontov et al. 2019	Saqqaq	FAM	Saqqaq	Ust'-Ishim	0.292787	0.407676	0.0828237	0.216714	FAM	Saqqaq		0.366363	0.380973		0.252664
Aleut anc.	I1127	435	1350-1680 calCE (1227±45 BP, AA-46427, marine corrected by Thomas Harper)	52.9931	-169.712	F	Flegontov et al. 2019		FAM	Saqqaq	basal WHG	0.300863	0.412805	0.0869088	0.199423
Aleut anc.	I1127	435	1350-1680 calCE (1227±45 BP, AA-46427, marine corrected by Thomas Harper)	52.9931	-169.712	F	Flegontov et al. 2019		FAM	Saqqaq	east west	0.294828	0.404759	0.0875379	0.212876
Aleut anc.	I1127	435	1350-1680 calCE (1227±45 BP, AA-46427, marine corrected by Thomas Harper)	52.9931	-169.712	F	Flegontov et al. 2019		FAM	Saqqaq	before U-I	0.294027	0.4029	0.0889208	0.214152
Aleut anc.	I1127	435	1350-1680 calCE (1227±45 BP, AA-46427, marine corrected by Thomas Harper)	52.9931	-169.712	F	Flegontov et al. 2019		FAM	Saqqaq	before Jomon	0.294006	0.402974	0.0890071	0.214014
Aleut anc.	I1127	435	1350-1680 calCE (1227±45 BP, AA-46427, marine corrected by Thomas Harper)	52.9931	-169.712	F	Flegontov et al. 2019		FAM	Saqqaq	basal west	0.29792	0.408644	0.0876449	0.205792
Aleut anc.	I1127	435	1350-1680 calCE (1227±45 BP, AA-46427, marine corrected by Thomas Harper)	52.9931	-169.712	F	Flegontov et al. 2019		FAM	Saqqaq	after BE	0.295646	0.401546	0.0923606	0.210448
Aleut anc.	I1127	435	1350-1680 calCE (1227±45 BP, AA-46427, marine corrected by Thomas Harper)	52.9931	-169.712	F	Flegontov et al. 2019		FAM	Saqqaq	basal Malta	0.303657	0.41146	0.0969054	0.187977
Aleut anc.	I1129	395	1390-1720 calCE (1182±45 BP, AA-46432, marine corrected by Thomas Harper)	52.9931	-169.712	M	Flegontov et al. 2019	Saqqaq	FAM	Saqqaq		0.500119	0.279149		0.220732	FAM	Saqqaq		0.3392	0.416308		0.244493
Aleut anc.	I0719	505	1250-1640 calCE (1348±82 BP, AA-46416, marine corrected by Thomas Harper)	52.9884	-168.821	M	Flegontov et al. 2019	Saqqaq	FAM	Saqqaq	basal WHG	0.441475	0.317621	0.0151773	0.225726	FAM	Saqqaq		0.290529	0.468036		0.241435
Aleut anc.	I0719	505	1250-1640 calCE (1348±82 BP, AA-46416, marine corrected by Thomas Harper)	52.9884	-168.821	M	Flegontov et al. 2019		FAM	Saqqaq	sis WHG	0.440896	0.318052	0.0153432	0.225709
Aleut anc.	I0719	505	1250-1640 calCE (1348±82 BP, AA-46416, marine corrected by Thomas Harper)	52.9884	-168.821	M	Flegontov et al. 2019		FAM	Saqqaq	WHG	0.442918	0.31665	0.0140844	0.226348
Aleut anc.	I0719.SG	505	1250-1640 calCE (1348±82 BP, AA-46416, marine corrected by Thomas Harper)	52.9884	-168.821	M	Flegontov et al. 2019	Saqqaq	FAM	Saqqaq	Jomon	0.373906	0.36732	0.0174064	0.241368	FAM	Saqqaq		0.3084	0.442286		0.249314
anc. Athabaskan	I5319	725	1050-1400 calCE (1170±30 BP, Beta-337194, marine corrected by Thomas Harper)	62.9512	-155.595	M	Flegontov et al. 2019	Saqqaq	FAM	Houtaomuga		0.348709	0.356271		0.29502	FAM	Saqqaq		0.458297	0.268656		0.273047
anc. Athabaskan	I5321	725	1000-1450 CE (based on being a 2nd to 3rd degree relative of I5319 at the same site who has a marine-corrected radiocarbon date)	62.9512	-155.595	F	Flegontov et al. 2019	Saqqaq	FAM	Saqqaq		0.502471	0.221115		0.276415	FAM	Saqqaq		0.514123	0.21405		0.271827
Argentina Aconcagua Inca 500BP	Aconcagua.SG	500	1400-1500 CE	-32.65	-70.01	M	Moreno-Mayar et al. 2018b	NA	FAM			0.693426			0.306574	FAM			0.689783			0.310217
Argentina ArroyoSeco2 7700BP	I0308	7435	5620-5350 calBCE (6560±60 BP, LP-186, manually calibrated by Thomas Harper)	-38.3606	-60.2442	M	Posth et al. 2018	NA	FAM			0.698368			0.301632	FAM			0.678508			0.321492
Argentina ArroyoSeco2 7700BP	I0309	7650	5850-5550 calBCE (6838±73 BP, AA-67738, manually calibrated by Thomas Harper)	-38.3606	-60.2442	M	Posth et al. 2018	NA	FAM			0.675726			0.324274	FAM			0.668			0.332
Argentina ArroyoSeco2 7700BP	I2230	8670	7010-6430 calBCE (7805±85 BP, AA-106014, manually calibrated by Thomas Harper)	-38.3606	-60.2442	M	Posth et al. 2018	NA	FAM			0.677194			0.322806	FAM			0.70025			0.29975
Argentina Fuego Patagonian	MA577.SG	100	1800-1900 CE	-53.4808	-70.7833	M	Raghavan et al. 2015	NA	FAM			0.666348			0.333652	FAM			0.669024			0.330976
Argentina Fuego Patagonian	Yaghan894.SG	100	1800-1900 CE	-55.01	-69.07	F	Raghavan et al. 2015	NA	FAM	Saqqaq		0.720305	0.0245394		0.255155	FAM			0.713369			0.286631
Argentina Fuego Patagonian	Yaghan895.SG	100	1800-1900 CE	-55.01	-69.07	F	Raghavan et al. 2015	NA	FAM	Nganasan		0.660641	0.0548167		0.284542	FAM			0.690213			0.309787
Argentina LagunaChica 6800BP	I8349	6715	4830-4700 calBCE (5930±15 BP, UCIAMS-185302, manually calibrated by Thomas Harper)	-36.0772	-62.3472	F	Posth et al. 2018	NA	FAM			0.707642			0.292358	FAM			0.667309			0.332691
Argentina LagunaChica 6800BP	I8350	7700	7000-4500 BCE	-36.0772	-62.3472	M	Posth et al. 2018	NA	FAM			0.722616			0.277384	FAM			0.654976			0.345024
ASO	CK-13.SG	4845	2911-2879 calBCE (4267±22 BP, D-AMS-22505)	42.2167	-83.0667	F	Scheib et al. 2018	NA	FAM			0.682722			0.317278	FAM	Jomon		0.655613	0.0217921		0.322595
Athabaskan	Athabaskan	present-day	present-day	55.2	-126.4	NA	Raghavan et al. 2014, 2015	Saqqaq	FAM	Saqqaq		0.550998	0.146871		0.302131	FAM	Saqqaq		0.583222	0.119504		0.297274
Belize MayahakCabPek 9300BP	I3443	9285	7480-7190 calBCE [combination of 8310±35 BP, UCIAMS-151854, manually calibrated by Thomas Harper) and (8270±35 BP, UCIAMS-151855), manually calibrated by Thomas Harper]	16	-89	F	Posth et al. 2018	Tianyuan	FAM			0.680041			0.319959	FAM	Tianyuan		0.676482	0.0205405		0.302977
Belize SakiTzul 7400BP	I5456	7375	5490-5360 calBCE (6455±30 BP, PSUAMS-3205, manually calibrated by Thomas Harper)	16.5	-89	M	Posth et al. 2018	NA	FAM			0.689092			0.310908	FAM			0.692223			0.307777
Brazil LapaDoSanto 9600BP	CP18	9510	7600-7520 calBCE (8560±30 BP, MAMS-28706, manually calibrated by Thomas Harper)	-19.4772	-44.0381	M	Posth et al. 2018	NA	FAM			0.671386			0.328614	FAM			0.670305			0.329695
Brazil LapaDoSanto 9600BP	CP21	9250	7460-7140 calBCE (8299±29 BP, MAMS-29423, manually calibrated by Thomas Harper)	-19.4772	-44.0381	M	Posth et al. 2018	NA	FAM			0.692911			0.307089	FAM			0.688107			0.311893
Brazil LapaDoSanto 9600BP	CP23	9657	8219-7195 BCE [based on five other dates in site]	-19.4772	-44.0381	F	Posth et al. 2018	NA	FAM			0.687228			0.312772	FAM			0.677141			0.322859
Brazil LapaDoSanto 9600BP	CP25	9605	7730-7580 calBCE (8677±27 BP, MAMS-29425, manually calibrated by Thomas Harper)	-19.4772	-44.0381	M	Posth et al. 2018	NA	FAM			0.676728			0.323272	FAM			0.674481			0.325519
Brazil LapaDoSanto 9600BP 1d rel Lapa25	CP19	9880	8210-7650 calBCE (8840±60 BP, Beta-271249, manually calibrated by Thomas Harper)	-19.4772	-44.0381	M	Posth et al. 2018	NA	FAM	basal Malta		0.659005	0.0456746		0.29532	FAM			0.682841			0.317159
Brazil LapaDoSanto 9600BP 1d rel Lapa25	CP19	9880	8210-7650 calBCE (8840±60 BP, Beta-271249, manually calibrated by Thomas Harper)	-19.4772	-44.0381	M	Posth et al. 2018		FAM	basal west		0.66015	0.0331337		0.306717
Brazil LapaDoSanto 9600BP 1d rel Lapa25	CP19	9880	8210-7650 calBCE (8840±60 BP, Beta-271249, manually calibrated by Thomas Harper)	-19.4772	-44.0381	M	Posth et al. 2018		FAM	basal WHG		0.663732	0.0292132		0.307055
Brazil LapaDoSanto 9600BP 1d rel Lapa25	CP19	9880	8210-7650 calBCE (8840±60 BP, Beta-271249, manually calibrated by Thomas Harper)	-19.4772	-44.0381	M	Posth et al. 2018		FAM	sis WHG		0.666834	0.0229426		0.310223
Brazil LapaDoSanto 9600BP 1d rel Lapa25	CP19	9880	8210-7650 calBCE (8840±60 BP, Beta-271249, manually calibrated by Thomas Harper)	-19.4772	-44.0381	M	Posth et al. 2018		FAM	WHG		0.666789	0.0233007		0.30991
Brazil LapaDoSanto 9600BP published	CP22_published	9580	7720-7540 calBCE (8637±35 BP, MAMS-17190, manually calibrated by Thomas Harper)	-19.4772	-44.0381	F	Posth et al. 2018	Tianyuan	FAM	Baikal HG		0.64236	0.0271726		0.330468	FAM	Tianyuan		0.653624	0.0569881		0.289388
Brazil Laranjal 6700BP	LAR001	6555	4710-4500 calBCE (5796±32 BP, MAMS-34572, manually calibrated by Thomas Harper)	-24.2837	-47.4856	F	Posth et al. 2018	NA	FAM			0.640544			0.359456	FAM			0.666919			0.333081
Brazil Sumidouro 10100BP	Sumidouro4.SG	10096	8299-7992 calBCE (9015±45 BP, OxA-33336)	-19.54	-43.94	M	Moreno-Mayar et al. 2018b	NA	FAM			0.65954			0.34046	FAM			0.67143			0.32857
Brazil Sumidouro 10100BP	Sumidouro5.SG	10405	8602-8308 calBCE (9240±50 BP, OxA-X-33335)	-19.54	-43.94	M	Moreno-Mayar et al. 2018b	Onge	FAM	Baikal HG		0.645577	0.0264289		0.327994	FAM	Onge		0.627192	0.0742079		0.298601
Brazil Sumidouro 10100BP	Sumidouro5.SG	10405	8602-8308 calBCE (9240±50 BP, OxA-X-33335)	-19.54	-43.94	M	Moreno-Mayar et al. 2018b									FAM	before_Jomon		0.62469	0.0785803		0.29673
Brazil Sumidouro 10100BP	Sumidouro5.SG	10405	8602-8308 calBCE (9240±50 BP, OxA-X-33335)	-19.54	-43.94	M	Moreno-Mayar et al. 2018b									FAM	before_Onge		0.625489	0.0784972		0.296014
Brazil Sumidouro 10100BP	Sumidouro5.SG	10405	8602-8308 calBCE (9240±50 BP, OxA-X-33335)	-19.54	-43.94	M	Moreno-Mayar et al. 2018b									FAM	before_Tianyuan		0.625535	0.0784764		0.295988
Brazil Sumidouro 10100BP	Sumidouro5.SG	10405	8602-8308 calBCE (9240±50 BP, OxA-X-33335)	-19.54	-43.94	M	Moreno-Mayar et al. 2018b									FAM	Tianyuan		0.624281	0.0800652		0.295654
Brazil Sumidouro 10100BP	Sumidouro6.SG	10154	8291-8117 calBCE (8990±50 BP, OxA-33337)	-19.54	-43.94	M	Moreno-Mayar et al. 2018b	basal_Malta	FAM	basal Malta		0.666779	0.107371		0.225851	FAM	basal Malta		0.651325	0.135208		0.213467
Brazil Sumidouro 10100BP	Sumidouro6.SG	10154	8291-8117 calBCE (8990±50 BP, OxA-33337)	-19.54	-43.94	M	Moreno-Mayar et al. 2018b		FAM	basal west		0.656691	0.0818879		0.261421	FAM	basal west		0.642485	0.104811		0.252704
Brazil Sumidouro 10100BP	Sumidouro6.SG	10154	8291-8117 calBCE (8990±50 BP, OxA-33337)	-19.54	-43.94	M	Moreno-Mayar et al. 2018b		FAM	basal WHG		0.665114	0.0751152		0.259771	FAM	basal WHG		0.646813	0.102333		0.250854
Brazil Sumidouro 10100BP	Sumidouro6.SG	10154	8291-8117 calBCE (8990±50 BP, OxA-33337)	-19.54	-43.94	M	Moreno-Mayar et al. 2018b		FAM	after BE		0.649439	0.0780631		0.272498
Brazil Sumidouro 10100BP	Sumidouro6.SG	10154	8291-8117 calBCE (8990±50 BP, OxA-33337)	-19.54	-43.94	M	Moreno-Mayar et al. 2018b		FAM	before Jomon		0.605627	0.114619		0.279753
Brazil Sumidouro 10100BP	Sumidouro6.SG	10154	8291-8117 calBCE (8990±50 BP, OxA-33337)	-19.54	-43.94	M	Moreno-Mayar et al. 2018b		FAM	before U-I		0.649985	0.0770016		0.273014
Brazil Sumidouro 10100BP	Sumidouro6.SG	10154	8291-8117 calBCE (8990±50 BP, OxA-33337)	-19.54	-43.94	M	Moreno-Mayar et al. 2018b		FAM	east west		0.650096	0.0775181		0.272386
Brazil Sumidouro 10100BP	Sumidouro6.SG	10154	8291-8117 calBCE (8990±50 BP, OxA-33337)	-19.54	-43.94	M	Moreno-Mayar et al. 2018b		FAM	Ust'-Ishim		0.647459	0.0780592		0.274481
Brazil Sumidouro 10100BP	Sumidouro7.SG	10271	8419-8223 calBCE (9070±45 BP, OxA-X-2663-56)	-19.54	-43.94	M	Moreno-Mayar et al. 2018b	basal_Malta	FAM			0.697347			0.302653	FAM	basal Malta		0.659309	0.166295		0.174396
Brazil Sumidouro 10100BP	Sumidouro7.SG	10271	8419-8223 calBCE (9070±45 BP, OxA-X-2663-56)	-19.54	-43.94	M	Moreno-Mayar et al. 2018b									FAM	basal west		0.647976	0.133358		0.218667
Brazil Sumidouro 10100BP	Sumidouro7.SG	10271	8419-8223 calBCE (9070±45 BP, OxA-X-2663-56)	-19.54	-43.94	M	Moreno-Mayar et al. 2018b									FAM	basal WHG		0.655243	0.129634		0.215123
Canada 6000BP	XVII-B-939.SG	6075	4310-3940 calBCE (5710±40 BP, Beta-317343)	54.3003	-130.619	M	Raghavan et al. 2015	NA	FAM			0.701879			0.298121	FAM			0.692885			0.307115
Canada BigBar 5700BP	19651.SG	7619	5742-5596 calBCE [4940±40 BP, composite of (5110±40 BP, CMC-1635, Beta-194927) and (4690±40 BP, CMC-1666, Beta-202619)]	51.3	-121.77	F	Moreno-Mayar et al. 2018b	NA	FAM	Saqqaq		0.65987	0.0270577		0.313073	FAM			0.684417			0.315583
Chane	Chane	present-day	present-day	-25	-60	NA	Mallick et al. 2016	NA	FAM			0.68706			0.31294	FAM			0.687208			0.312792
Chile Ayayema 5100BP	A460.SG	5096	3360-2934 calBCE (4520±60 BP)	-50.1	-75.24	M	Moreno-Mayar et al. 2018b	NA	FAM	Nganasan		0.658905	0.0485712		0.292524	FAM			0.688855			0.311145
Chile Conchali 700BP	I1752	595	1300-1410 calCE (650±24 BP, UGAMS-3241, manually calibrated by Thomas Harper)	-33.3667	-70.6667	M	Posth et al. 2018	NA	FAM			0.682507			0.317493	FAM			0.680961			0.319039
Chile Conchali 700BP	I1754	825	1040-1210 calCE (950±30 BP, Poz-83481, manually calibrated by Thomas Harper)	-33.3667	-70.6667	M	Posth et al. 2018	NA	FAM			0.701068			0.298932	FAM			0.688405			0.311595
Chile Fuego Patagonian	AM74.SG	100	1800-1900 CE	-53.9	-71.17	M	Raghavan et al. 2015	NA	FAM	Saqqaq		0.665788	0.028812		0.3054	FAM			0.675188			0.324812
Chile Kaweskar 1000BP	IPK12.SG	862	1024-1154 calCE (1000±30 BP, Beta-413911)	-52.35	-70.9667	F	de la Fuente et al. 2018	NA	FAM			0.688503			0.311497	FAM			0.68645			0.31355
Chile Kaweskar 1000BP	IPK13a.SG	1186	672-857 calCE (1320±30 BP, Beta-413912)	-49.1397	-74.4519	M	de la Fuente et al. 2018	NA	FAM	before Ket/Selkup		0.646479	0.0397561		0.313765	FAM			0.695918			0.304082
Chile Kaweskar 1000BP	IPK13a.SG	1186	672-857 calCE (1320±30 BP, Beta-413912)	-49.1397	-74.4519	M	de la Fuente et al. 2018		FAM	Ket/Selkup		0.64651	0.0395785		0.313912
Chile Kaweskar 1000BP	IPK13a.SG	1186	672-857 calCE (1320±30 BP, Beta-413912)	-49.1397	-74.4519	M	de la Fuente et al. 2018		FAM	Nganasan		0.646968	0.0377223		0.315309
Chile LosRieles 12000BP	I11974	11885	10420-9450 calBCE (10415±40 BP, PSUAMS-5282, marine calibrated by Tom Harper using the same calibration procedure we used for the other coastal Chilean samples (60% SHCal13, 40% Marine13, and a delta-R of 137±164) [we use the PSUAMS-5282 date because it has associated isotopic measurements on the same sample but there are four dates altogether: 9300-9210 calBCE (9815±30 BP, UCIAMS-79662); 10010-9…	-31.92	-71.5	M	Posth et al. 2018	NA	FAM			0.67074			0.32926	FAM			0.670924			0.329076
Chile LosRieles 5100BP	I1753	5095	3360-2930 calBCE [combination of (4720±40 BP, Beta-254447) and (4680±25 BP, UGAMS-4600), manually calibrated by Thomas Harper]	-31.92	-71.5	M	Posth et al. 2018	NA	FAM	before Ket/Selkup		0.681173	0.0255679		0.293259	FAM			0.690032			0.309968
Chile LosRieles 5100BP	I1753	5095	3360-2930 calBCE [combination of (4720±40 BP, Beta-254447) and (4680±25 BP, UGAMS-4600), manually calibrated by Thomas Harper]	-31.92	-71.5	M	Posth et al. 2018		FAM	Ket/Selkup		0.681225	0.0254939		0.293281
Chile LosRieles 5100BP	I1753	5095	3360-2930 calBCE [combination of (4720±40 BP, Beta-254447) and (4680±25 BP, UGAMS-4600), manually calibrated by Thomas Harper]	-31.92	-71.5	M	Posth et al. 2018		FAM	Nganasan		0.679789	0.0271336		0.293077
Chile PicaOcho 700BP	I2537	645	1230-1380 calCE (760±20 BP, PSUAMS-1870, manually calibrated by Thomas Harper)	-20.5072	-69.3346	M	Posth et al. 2018	NA	FAM			0.72135			0.27865	FAM			0.697508			0.302492
Chile PuntaSantaAna 7300BP	SA5832.SG	7293	5634-5051 calBCE	-53.14	-73.86	F	Moreno-Mayar et al. 2018b	NA	FAM			0.678359			0.321641	FAM	basal AFR		0.661581	0.0139243		0.324495
Chile PuntaSantaAna 7300BP	SA5832.SG	7293	5634-5051 calBCE	-53.14	-73.86	F	Moreno-Mayar et al. 2018b									FAM	basal Malta		0.660768	0.0744269		0.264805
Chile Yamana 1000BP	IPY08b.SG	1000	600-1300 CE [from other dates in same study]	-54.9333	-67.6167	M	de la Fuente et al. 2018	NA	FAM	Nganasan		0.644171	0.0451954		0.310634	FAM			0.667068			0.332932
Chile Yamana 1000BP	IPY10.SG	796	1048-1261 CE (910±30 BP, Beta-413909)	-54.9333	-67.6167	M	de la Fuente et al. 2018	NA	FAM	Baikal HG		0.643729	0.0667938		0.289477	FAM			0.699524			0.300476
Chile Yamana 1000BP	IPY10.SG	796	1048-1261 CE (910±30 BP, Beta-413909)	-54.9333	-67.6167	M	de la Fuente et al. 2018		FAM	Nganasan		0.648393	0.0661593		0.285448
Clovis	Anzick	12649	10776-10622 calBCE (10705±53 BP, CAMS-80538)	45.9931	-110.661	M	Rasmussen et al. 2014	NA	FAM	Houtaomuga	Baikal HG	0.589	0.0242882	0.0395947	0.347117	FAM			0.658899			0.341101
Clovis	Anzick	12649	10776-10622 calBCE (10705±53 BP, CAMS-80538)	45.9931	-110.661	M	Rasmussen et al. 2014		FAM	Baikal HG	basal Malta	0.619002	0.0353535	0.104696	0.240949
Clovis	Anzick	12649	10776-10622 calBCE (10705±53 BP, CAMS-80538)	45.9931	-110.661	M	Rasmussen et al. 2014		FAM	Houtaomuga		0.588977	0.0682004		0.342823
Clovis	Anzick	12649	10776-10622 calBCE (10705±53 BP, CAMS-80538)	45.9931	-110.661	M	Rasmussen et al. 2014		FAM	basal Malta		0.656682	0.102068		0.241251
Clovis	Anzick	12649	10776-10622 calBCE (10705±53 BP, CAMS-80538)	45.9931	-110.661	M	Rasmussen et al. 2014		FAM			0.664822			0.335178
Clovis	Anzick_realigned.SG	12649	10776-10622 calBCE (10705±53 BP, CAMS-80538)	45.9931	-110.661	M	Rasmussen et al. 2014	NA	FAM			0.662825			0.337175	FAM			0.66425			0.33575
E San Nicolas	SN-17.SG	5148	3366-3030 calBCE (4517±51 BP, UBA-31914)	33.2643	-119.539	M	Scheib et al. 2018	NA	FAM			0.677748			0.322252	FAM			0.687663			0.312337
E San Nicolas	SN-44.SG	5337	3632-3141 calBCE (4647±54 BP, UBA-32254)	33.2643	-119.539	M	Scheib et al. 2018	NA	FAM			0.669582			0.330418	FAM			0.679297			0.320703
Inuit	Inuit	present-day	present-day	65.3	-52	NA	Raghavan et al. 2014, 2015	Saqqaq	FAM	Saqqaq		0.447971	0.262918		0.289111	FAM	Saqqaq		0.339058	0.385031		0.27591
Island Chumash SanCruz	CR-01.SG	1052	778-1018 calCE (1111±39 BP, UBA-31906)	34.0036	-119.726	F	Scheib et al. 2018	NA	FAM	Saqqaq		0.645639	0.0430441		0.311317	FAM			0.685484			0.314516
Island Chumash SanMiguel	SM-02.SG	737	1166-1261 calCE (826±26 BP)	34.0333	-120.383	F	Scheib et al. 2018	Saqqaq	FAM	Saqqaq		0.663979	0.0464003		0.289621	FAM	Nganasan		0.6565	0.0616637		0.281836
Karitiana	Karitiana	present-day	present-day	-10	-63	NA	Mallick et al. 2016, Raghavan et al. 2014, 2015	NA	FAM			0.688718			0.311282	FAM			0.687749			0.312251
L San Nicolas	SN-11.SG	1100	730-970 calCE (1172±39 BP, UBA-31916)	33.2643	-119.539	M	Scheib et al. 2018	NA	FAM			0.695796			0.304204	FAM			0.677578			0.322422
L San Nicolas	SN-13.SG	811	1035-1244 calCE (881±42 BP, UBA-31915)	33.2643	-119.539	F	Scheib et al. 2018	NA	FAM			0.689055			0.310945	FAM			0.670351			0.329649
L San Nicolas	SN-50.SG	1477	406-540 calCE (1593±27 BP, OxA-16576)	33.2452	-119.5	F	Scheib et al. 2018	NA	FAM			0.694788			0.305212	FAM			0.701312			0.298688
LSCI	CT-01.SG	414	1439-1634 calCE (387±38 BP, UBA-31907)	33.3833	-118.417	M	Scheib et al. 2018	NA	FAM	before Ket/Selkup	Jomon	0.601626	0.0631018	0.0125794	0.322693	FAM			0.665422			0.334578
LSCI	CT-01.SG	414	1439-1634 calCE (387±38 BP, UBA-31907)	33.3833	-118.417	M	Scheib et al. 2018		FAM	Ket/Selkup	Jomon	0.605001	0.0622177	0.0132129	0.319568
LSCI	CT-01.SG	414	1439-1634 calCE (387±38 BP, UBA-31907)	33.3833	-118.417	M	Scheib et al. 2018		FAM	Nganasan	Jomon	0.602795	0.0585224	0.0141278	0.324555
LSCI	SC-05.SG	1051	778-1021 calCE (1101±41 BP, UBA-31910)	32.9	-118.5	F	Scheib et al. 2018	NA	FAM	Jomon		0.701986	0.0148809		0.283133	FAM			0.703341			0.296659
Mainland Chumash	PS-06.SG	1463	400-575 calCE (1570±41 BP, UBA-31912)	34.9014	-120.648	M	Scheib et al. 2018	NA	FAM			0.684176			0.315824	FAM			0.707847			0.292153
Mainland Chumash NewCuyama	NC.SG	1344	561-651 calCE (1450±30 BP, BA-443413)	34.9481	-119.689	M	Scheib et al. 2018	NA	FAM			0.66308			0.33692	FAM			0.693466			0.306534
Mayan	Mayan	present-day	present-day	19	-91	NA	Raghavan et al. 2014, 2015, Mallick et al. 2016	NA	FAM	WHG	basal AFR	0.580963	0.0286792	0.10977	0.280588	FAM	basal WHG	basal AFR	0.576765	0.0254872	0.113034	0.284714
Mayan	Mayan	present-day	present-day	19	-91	NA	Raghavan et al. 2014, 2015, Mallick et al. 2016	NA	FAM	sis WHG	basal AFR	0.580858	0.0286371	0.109727	0.280779	FAM	sis WHG	basal AFR	0.57729	0.0241062	0.113431	0.285173
Mayan	Mayan	present-day	present-day	19	-91	NA	Raghavan et al. 2014, 2015, Mallick et al. 2016		FAM	basal WHG	basal AFR	0.580681	0.0292981	0.10955	0.280471	FAM	WHG	basal AFR	0.578005	0.0228153	0.113243	0.285936
Mixtec	Mixtec	present-day	present-day	15.95	-97.3667	NA	Mallick et al. 2016	NA	FAM	sis WHG	basal AFR	0.540096	0.13361	0.0548146	0.271479	FAM	sis WHG	AFR	0.526912	0.14535	0.0505514	0.277186
Mixtec	Mixtec	present-day	present-day	15.95	-97.3667	NA	Mallick et al. 2016		FAM	sis WHG	AFR	0.537198	0.141044	0.0533753	0.268383	FAM	sis WHG	basal AFR	0.52998	0.135888	0.0518826	0.28225
Mixtec	Mixtec	present-day	present-day	15.95	-97.3667	NA	Mallick et al. 2016		FAM	sis WHG	before BE	0.519404	0.109129	0.109867	0.2616	FAM	sis WHG	before BE	0.521069	0.120834	0.0776585	0.280438
Mixtec	Mixtec	present-day	present-day	15.95	-97.3667	NA	Mallick et al. 2016		FAM	sis WHG	east west	0.515528	0.115213	0.111445	0.257814
Mixtec	Mixtec	present-day	present-day	15.95	-97.3667	NA	Mallick et al. 2016		FAM	sis WHG	after BE	0.511591	0.108867	0.123287	0.256255
Mixtec	Mixtec	present-day	present-day	15.95	-97.3667	NA	Mallick et al. 2016		FAM	sis WHG	BE	0.508809	0.0968023	0.13815	0.256239
Mixtec	Mixtec	present-day	present-day	15.95	-97.3667	NA	Mallick et al. 2016		FAM	WHG	BE	0.503466	0.091355	0.1473	0.257879
Mixtec	Mixtec	present-day	present-day	15.95	-97.3667	NA	Mallick et al. 2016		FAM	basal WHG	BE	0.503683	0.0929391	0.148021	0.255358
Nahua	Nahua	present-day	present-day	19.01	-99.06	NA	Mallick et al. 2016	NA	FAM			0.684749			0.315251	FAM			0.691281			0.308719
NAM	NAM	present-day	present-day	52	-104.1	NA	Mallick et al. 2016, Raghavan et al. 2014, 2015	NA	FAM	basal WHG	AFR	0.533835	0.1338	0.0232936	0.309072	FAM	basal WHG	AFR	0.533108	0.152106	0.0203243	0.294462
NAM	NAM	present-day	present-day	52	-104.1	NA	Mallick et al. 2016, Raghavan et al. 2014, 2015		FAM	basal WHG	basal AFR	0.537337	0.126627	0.0249829	0.311054	FAM	basal WHG	basal AFR	0.533058	0.152224	0.0204402	0.294277
NAM	NAM	present-day	present-day	52	-104.1	NA	Mallick et al. 2016, Raghavan et al. 2014, 2015		FAM	WHG	basal AFR	0.543063	0.113301	0.0279751	0.315662	FAM	basal WHG	before BE	0.529483	0.095289	0.0709788	0.304249
NAM	NAM	present-day	present-day	52	-104.1	NA	Mallick et al. 2016, Raghavan et al. 2014, 2015		FAM	sis WHG	AFR	0.543339	0.112219	0.0281291	0.316313	FAM	sis WHG	before BE	0.530185	0.108501	0.0597	0.301614
NAM	NAM	present-day	present-day	52	-104.1	NA	Mallick et al. 2016, Raghavan et al. 2014, 2015		FAM	WHG	AFR	0.544412	0.10735	0.028767	0.319472	FAM	WHG	before BE	0.529629	0.0958009	0.0697898	0.30478
NAM	NAM	present-day	present-day	52	-104.1	NA	Mallick et al. 2016, Raghavan et al. 2014, 2015		FAM	sis WHG	basal AFR	0.543384	0.112021	0.0281999	0.316395
NAM	NAM	present-day	present-day	52	-104.1	NA	Mallick et al. 2016, Raghavan et al. 2014, 2015		FAM	WHG	before BE	0.534132	0.0930717	0.0566434	0.316153
NAM	NAM	present-day	present-day	52	-104.1	NA	Mallick et al. 2016, Raghavan et al. 2014, 2015		FAM	basal WHG	before BE	0.534884	0.0964569	0.0533772	0.315282
NAM	NAM	present-day	present-day	52	-104.1	NA	Mallick et al. 2016, Raghavan et al. 2014, 2015		FAM	sis WHG	before BE	0.534525	0.095001	0.0552062	0.315268
NAM	NAM	present-day	present-day	52	-104.1	NA	Mallick et al. 2016, Raghavan et al. 2014, 2015		FAM	basal WHG	east west	0.530798	0.0924772	0.0627886	0.313936
NAM	NAM	present-day	present-day	52	-104.1	NA	Mallick et al. 2016, Raghavan et al. 2014, 2015		FAM	sis WHG	east west	0.531436	0.0926211	0.0618632	0.314079
NAM	NAM	present-day	present-day	52	-104.1	NA	Mallick et al. 2016, Raghavan et al. 2014, 2015		FAM	WHG	east west	0.531412	0.0926395	0.061505	0.314444
NAM	NAM	present-day	present-day	52	-104.1	NA	Mallick et al. 2016, Raghavan et al. 2014, 2015		FAM	basal WHG	after BE	0.531101	0.0970138	0.0591727	0.312712
NAM	NAM	present-day	present-day	52	-104.1	NA	Mallick et al. 2016, Raghavan et al. 2014, 2015		FAM	WHG	after BE	0.530276	0.0931401	0.0626081	0.313976
NAM	NAM	present-day	present-day	52	-104.1	NA	Mallick et al. 2016, Raghavan et al. 2014, 2015		FAM	sis WHG	after BE	0.529938	0.0921773	0.0645299	0.313354
NAM	NAM	present-day	present-day	52	-104.1	NA	Mallick et al. 2016, Raghavan et al. 2014, 2015		FAM	WHG	BE	0.530802	0.0925878	0.0628503	0.31376
NAM	NAM	present-day	present-day	52	-104.1	NA	Mallick et al. 2016, Raghavan et al. 2014, 2015		FAM	sis WHG	BE	0.530231	0.0925305	0.0639254	0.313313
NAM	NAM	present-day	present-day	52	-104.1	NA	Mallick et al. 2016, Raghavan et al. 2014, 2015		FAM	basal WHG	BE	0.530462	0.0923778	0.0640394	0.313121
Peru Cuncaicha 3300BP	CUN008	3275	1420-1230 calBCE [combination of (3099±28 BP, AS-151299) and (3115±28 BP, AS-151300), manually calibrated by Thomas Harper]	-15.3894	-72.6082	M	Posth et al. 2018	NA	FAM			0.673995			0.326005	FAM			0.672958			0.327042
Peru Cuncaicha 4200BP	CP8	4115	2300-2030 calBCE (3811±30 BP, AA-107842, manually calibrated by Thomas Harper)	-15.3894	-72.6082	M	Posth et al. 2018	NA	FAM			0.667838			0.332162	FAM			0.675142			0.324858
Peru Cuncaicha 9000BP	CP29	9005	7290-6820 calBCE (8126±45 BP, AA-107847, manually calibrated by Thomas Harper)	-15.3894	-72.6082	F	Posth et al. 2018	NA	FAM	Baikal HG	Jomon	0.651748	0.0284583	0.00401177	0.315782	FAM			0.681569			0.318431
Peru LaGalgada 4100BP	I2261	4105	2280-2030 calBCE (3780±21 BP, MAMS-27354, manually calibrated by Thomas Harper)	-8.46667	-78.15	M	Posth et al. 2018	NA	FAM			0.692194			0.307806	FAM			0.688859			0.311141
Peru Laramate 900BP	I0237	860	1030-1150 calCE (995±20 BP, PSUAMS-1614, manually calibrated by Thomas Harper)	-14.2756	-74.8436	M	Posth et al. 2018	NA	FAM			0.720778			0.279222	FAM			0.694986			0.305014
Peru Laramate 900BP	I1357	925	900-1150 CE	-14.2756	-74.8436	M	Posth et al. 2018	NA	FAM			0.726278			0.273722	FAM			0.709386			0.290614
Peru Laramate 900BP	I1484	815	1050-1220 calCE (920±20 BP, PSUAMS-1615, manually calibrated by Thomas Harper)	-14.2756	-74.8436	M	Posth et al. 2018	NA	FAM			0.6814			0.3186	FAM			0.686738			0.313262
Peru Laramate 900BP	I1485	1060	790-990 calCE (1187±26 BP, MAMS-12302, manually calibrated by Thomas Harper)	-14.2622	-74.8592	M	Posth et al. 2018	NA	FAM			0.697473			0.302527	FAM			0.687026			0.312974
Peru Laramate 900BP	I1742	1125	750-900 CE	-14.2622	-74.8592	F	Posth et al. 2018	NA	FAM			0.726824			0.273176	FAM			0.699063			0.300937
Peru Laramate 900BP	I2551	825	1040-1210 calCE (950±20 BP, PSUAMS-1603, manually calibrated by Thomas Harper)	-14.2622	-74.8592	F	Posth et al. 2018	NA	FAM			0.696938			0.303062	FAM			0.701738			0.298262
Peru Lauricocha 3500BP	I0039	3530	1660-1500 calBCE (3340±22 BP, MAMS-14389, manually calibrated by Thomas Harper)	-10.3222	-76.6667	M	Posth et al. 2018	NA	FAM			0.696716			0.303284	FAM			0.703004			0.296996
Peru Lauricocha 5800BP	I0040	5845	3990-3800 calBCE (5160±27 BP, MAMS-14390, manually calibrated by Thomas Harper)	-10.3222	-76.6667	M	Posth et al. 2018	NA	FAM			0.667526			0.332474	FAM			0.66868			0.33132
Peru Lauricocha 8600BP	I0038	8625	6780-6570 calBCE (7870±30 BP, MAMS-14391, manually calibrated by Thomas Harper)	-10.3222	-76.6667	M	Posth et al. 2018	NA	FAM			0.671016			0.328984	FAM			0.682903			0.317097
Peru Lauricocha 8600BP	I0041	8505	6640-6470 calBCE (7760±31 BP, MAMS-14731, manually calibrated by Thomas Harper)	-10.3222	-76.6667	F	Posth et al. 2018	NA	FAM			0.685752			0.314248	FAM			0.695613			0.304387
Peru RioUncallane 1800BP	IL2.SG	1600	100-600 CE [based on 4 other dates at the same site]	-16.2	-69.7	F	Lindo et al. 2018	NA	FAM			0.700698			0.299302	FAM			0.699818			0.300182
Peru RioUncallane 1800BP	IL3.SG	1700	167-334 calCE (1830±20 BP, UCIAMS-191891)	-16.2	-69.7	F	Lindo et al. 2018	NA	FAM			0.681398			0.318602	FAM			0.669645			0.330355
Peru RioUncallane 1800BP	IL4.SG	1478	421-524 calCE (1630±20 BP, UCIAMS-191894)	-16.2	-69.7	M	Lindo et al. 2018	NA	FAM			0.691156			0.308844	FAM			0.685518			0.314482
Peru RioUncallane 1800BP	IL5.SG	1667	228-339 calCE (1805±20 BP, UCIAMS-191892)	-16.2	-69.7	F	Lindo et al. 2018	NA	FAM			0.674089			0.325911	FAM			0.678805			0.321195
Peru RioUncallane 1800BP	IL7.SG	1778	125-220 calCE (1885±20 BP, UCIAMS-191893)	-16.2	-69.7	M	Lindo et al. 2018	NA	FAM			0.683722			0.316278	FAM			0.6982			0.3018
Pima	Pima	present-day	present-day	29	-108	NA	Mallick et al. 2016, Raghavan et al. 2014, 2015	NA	FAM			0.690117			0.309883	FAM			0.680724			0.319276
Surui	Surui	present-day	present-day	-11	-62	NA	Mallick et al. 2016	NA	FAM			0.690999			0.309001	FAM			0.706622			0.293378
Upward Sun River	USR1.SG	11435	9650-9320 BCE	64.4	-147	F	Moreno-Mayar et al. 2018a	Houtaomuga	FAM	Houtaomuga	basal Malta	0.282961	0.354617	0.202181	0.160241	FAM	Houtaomuga	basal Malta	0.289332	0.360447	0.181358	0.168863
USA Alaska TrailCreek 9000BP	TrailCreek.SG	8956	7180-6832 calBCE (8085±40 BP, OxA-37281)	65.79	-163.41	F	Moreno-Mayar et al. 2018b	NA	FAM	basal AFR		0.646407	0.0172175		0.336376	FAM			0.654775			0.345225
USA Nevada LovelockCave 1850BP	Lovelock1.SG	1943	51 calBCE - 66 calCE (2001±28 BP, AA-R-24197)	39.96	-118.56	F	Moreno-Mayar et al. 2018b	NA	FAM			0.686677			0.313323	FAM			0.687372			0.312628
USA Nevada LovelockCave 1850BP	Lovelock2.SG	1880	8-132 calCE (1925±29 BP, AA-R-24198)	39.96	-118.56	F	Moreno-Mayar et al. 2018b	NA	FAM			0.693666			0.306334	FAM			0.686275			0.313725
USA Nevada LovelockCave 1850BP	Lovelock4.SG	1880	8-132 calCE (1836±28 BP, AA-R-24200)	39.96	-118.56	M	Moreno-Mayar et al. 2018b	NA	FAM			0.715846			0.284154	FAM			0.692047			0.307953
USA Nevada LovelockCave 600BP	Lovelock3.SG	627	1263-1383 calCE (703±26 BP, AA-R-24199)	39.96	-118.56	F	Moreno-Mayar et al. 2018b	NA	FAM			0.725396			0.274604	FAM			0.70649			0.29351
USA Nevada SpiritCave 11000BP	AHUR_2064.SG	10970	9220-8820 calBCE (9615±50 BP, OxA-36200)	37.41	-122.08	M	Moreno-Mayar et al. 2018b	NA	FAM	AFR		0.678874	0.00701098		0.314115	FAM			0.696388			0.303612
USA Nevada SpiritCave 11000BP	AHUR_2064.SG	10970	9220-8820 calBCE (9615±50 BP, OxA-36200)	37.41	-122.08	M	Moreno-Mayar et al. 2018b		FAM	basal AFR		0.678933	0.00707679		0.31399
USA Nevada SpiritCave 11000BP	AHUR_2064.SG	10970	9220-8820 calBCE (9615±50 BP, OxA-36200)	37.41	-122.08	M	Moreno-Mayar et al. 2018b		FAM	before BE		0.678447	0.00757934		0.313973
USA WA Kennewick	kennewick.SG	8770	7250-6390 calBCE (8410±60 BP, UCR3476/CAMS-29578)	46.2114	-119.136	M	Rasmussen et al. 2015	NA	FAM	Baikal HG	Jomon	0.53302	0.127879	0.0253829	0.313718	FAM			0.693105			0.306896
Yupik	Eskimo_Pag	present-day	present-day	64.5	-172.9	NA	Pagani et al. 2016	Saqqaq	FAM	Houtaomuga	Saqqaq	0.199161	0.0179331	0.553998	0.228909	FAM	Saqqaq		0.205122	0.573471		0.221407
Yupik	Yupik	present-day	present-day	64.5	-172.86	NA	Mallick et al. 2016, Raghavan et al. 2014, 2015	Saqqaq	FAM	Saqqaq		0.210536	0.562815		0.22665	FAM	Saqqaq	Nganasan	0.234215	0.391849	0.153866	0.22007
												1	1	1	1				1	1	1	1
