## Supplementary data file 9 for "The genomic formation of First American ancestors in East and Northeast Asia"

### Sheet: Data S9
Individual ID (correspondig to the master ID in the 1240K dataset)	Group name	Sex	Country	Locality	Latitude	Longitude	calibrated radiocarbon age, 95.4% CI	Coverage on autosomal targets	Publication	included into the 13-population graph with 6 adm. events constructed automatically	included into the 15-population graph with 9 adm. events constructed manually
Altai	Altai Neanderthal	F	Russia	Denisova Cave, Altai	51.3975	84.6761	118050 BCE	52	Pruefer et al. 2017
PC537	Bahamas Taino	F	Bahamas	Eleuthera, Preacher's Cave	25.5571	-76.6952	894-1017 calCE	9.1801	Schroeder et al. 2018
Sumidouro5	Brazil Sumidouro 10100BP	M	Brazil	Caverna do Sumidouro, Lagoa Santa, Brazil	-19.54	-43.94	8602-8308 calBCE	13.6285	Moreno-Mayar et al. 2018 (Science)		yes
I10871	Cameroon SMA	M	Cameroon	Shum Laka	5.8586	10.0778	6020-5850 calBCE	18.5137	Lipson et al. 2020
I11974	Chile Los Rieles 12000BP	M	Chile	Coquimbo, Los Vilos, Los Rieles	-31.92	-71.5	10420-9450 calBCE	5.69101	Posth et al. 2018
A460	Chile Western Archipelago Ayayema 4700BP	M	Chile	Ayayema Cave, Patagonia	-50.1	-75.24	2900-2480 calBCE	10.3185	Moreno-Mayar et al. 2018 (Science)
IPK12	Chile Western Archipelago Kaweskar 800BP	F	Chile	Strait of Magellan, Punta Santa María	-53.35	-70.9667	1240-1460 calCE	6.33456	de la Fuente et al. 2018
Denisova	Denisovan	F	Russia	Denisova Cave, Altai	51.3975	84.6761	50000 BCE	31	Pruefer et al. 2017	yes, outgroup	yes, outgroup
I0774	England Early Medieval Saxon	F	Great Britain	England, South Cambridgeshire, Oakington	52.2614	0.06869	395-540 calCE	5.418	Schiffels et al. 2016
I0160	England IA	M	Great Britain	England, South Cambridgeshire, East Anglia, Hinxton	52.08	0.18	170 calBCE - 80 calCE	8.439	Schiffels et al. 2016
I6747	England N all	M	Great Britain	England, Derbyshire, Brassington, Carsington Pasture Cave	53.0798	-1.64094	3656-3521 calBCE	13.2014	Brace et al. 2019
I5950	Ethiopia 4500BP	M	Ethiopia	Gamo Highlands, Mota Cave	6.79749	38.2079	2575-2469 calBCE	11.289	Llorente et al. 2015
KK1	Georgia Kotias	M	Georgia	Kotias Klde	42.28	43.28	7940-7600 calBCE	12.482	Jones et al. 2015	yes	yes
I0018	Germany EN LBK Stuttgart	F	Germany	Baden-Württemberg, Stuttgart-Mühlhausen, Viesenhaeuser Hof	48.78	9.18	5310-5070 calBCE	19	Lazaridis et al. 2014
Inuk	Greenland Saqqaq	M	Greenland	Qeqertasussuk	69.2438	-53.5413	2220-1650 calBCE	14.14	Rasmussen et al. 2010		yes
SZ1	Hungary Avar 1	M	Hungary	Szólád	46.2833	17.85	600-800 CE	9.27922	Amorim et al. 2018
SZ11	Hungary Langobard	M	Hungary	Szólád	46.2833	17.85	412-604 CE (based on context at the same cemetery)	9.27922	Amorim et al. 2018
SZ15	Hungary Langobard	M	Hungary	Szólád	46.2833	17.85	412-604 CE (based on context at the same cemetery)	10.8263	Amorim et al. 2018
SZ2	Hungary Langobard	M	Hungary	Szólád	46.2833	17.85	412-604 CE (based on context at the same cemetery)	6.32939	Amorim et al. 2018
SZ3	Hungary Langobard	M	Hungary	Szólád	46.2833	17.85	412-604 CE (based on context at the same cemetery)	5.76384	Amorim et al. 2018
SZ36	Hungary Langobard	M	Hungary	Szólád	46.2833	17.85	412-604 CE (based on context at the same cemetery)	5.76384	Amorim et al. 2018
SZ4	Hungary Langobard	M	Hungary	Szólád	46.2833	17.85	412-604 CE (based on context at the same cemetery)	11.763	Amorim et al. 2018
SZ43	Hungary Langobard	M	Hungary	Szólád	46.2833	17.85	435-604 calCE	11.763	Amorim et al. 2018
SZ45	Hungary Langobard	M	Hungary	Szólád	46.2833	17.85	412-604 CE (based on context at the same cemetery)	10.7397	Amorim et al. 2018
SZ5	Hungary Langobard	M	Hungary	Szólád	46.2833	17.85	412-604 CE (based on context at the same cemetery)	6.24803	Amorim et al. 2018
I1504	Hungary LBA Kyjatice	M	Hungary	Ludas-Varju-Dulo	47.82	19.95	1270-1110 calBCE	19.164	Gamba et al. 2014
I1506	Hungary MN LBK	F	Hungary	Polgár-Ferenci hát, M3-31	47.8465	21.1494	5306-5071 calBCE	19.27	Gamba et al. 2014
Andaman	Indian Great Andaman 100BP	M	India	Great Andaman Island	12.5	92.8	1800-1920 CE	18.1802	Moreno-Mayar et al. 2018 (Science)	yes	yes
WC1	Iran Wezmeh N	M	Iran	Wezmeh Cave, Central Zagros	34.6129	47.1057	7455-7082 calBCE	10.388	Broushaki et al. 2016
rath1	Ireland EBA	M	Ireland	Rathlin Island, County Antrim	55.2921	-6.19168	2026-1885 calBCE	11.63	Cassidy et al. 2016
SRA62	Ireland Mesolithic	M	Ireland	Ireland, Leitrim, Sramore	54.297	-8.33599	4226-3963 calBCE	9.12083	Cassidy et al. 2020
NG10	Ireland MN	M	Ireland	Ireland, Meath, Newgrange, Main Chamber	53.6948	-6.4757	3339-3028 calBCE	18.7068	Cassidy et al. 2020
PB675	Ireland MN	M	Ireland	Ireland, Clare, Parknabinnia	52.9855	-9.11145	3633-2910 calBCE	16.3248	Cassidy et al. 2020
bally	Ireland Neolithic	F	Ireland	Ballynahatty, County Down	54.5422	-5.95667	3343-3020 calBCE	11.285	Cassidy et al. 2016
Iceman	Italy North MN Iceman	M	Italy	Trentino-South Tyrol, Oetz valley	46.77	10.83	3484-3104 calBCE	10.441	Keller et al. 2012
BOT2016	Kazakhstan Botai Eneolithic	F	Kazakhstan	Botai	53.306	67.6482	3632-3368 calBCE	13.6	Damgaard et al. 2018 (Science)
EBA2	Kazakhstan Central Steppe EMBA	F	Kazakhstan	Sjolpan 4	52.6298	76.7276	2620-2468 calBCE	7.14143	Damgaard et al. 2018 (Science)
Yamnaya	Kazakhstan EBA Yamnaya	M	Kazakhstan	Karagash	49.1342	75.8518	3018-2887 calBCE	25.2	Damgaard et al. 2018 (Science)
I0001	Luxembourg Loschbour	M	Luxembourg	Echternach	49.81	6.4	6210-5990 calBCE	22	Pruefer et al. 2017
DA45	Mongolia Xiongnu outlier 1	M	Mongolia	Siberia, Tungus & Eastern Steppe	42.5258	105.18	183-41 calBCE	8.669	Damgaard et al. 2018 (Nature)
C1	Nepal Chokhopani 2700BP	M	Nepal	Chokhopani Tomb, Nepal	..	..	1200-450 BCE	7.182	Jeong et al. 2016	yes	yes
IL2	Peru RioUncallane 1800BP	F	Peru	Rio Ilave Basin, Rio Uncallane	-16.2	-69.7	100-600 CE	5.66564	Lindo et al. 2018	yes
IL3	Peru RioUncallane 1800BP	F	Peru	Rio Ilave Basin, Rio Uncallane	-16.2	-69.7	167-334 calCE	5.10744	Lindo et al. 2018	yes
RISE505	Russia Andronovo	F	Russia	Kytmanovo	53.456	85.447	1746-1626 calBCE	5.277	Allentoft et al. 2015
NEO240	Russia Devils Cave N	F	Russia	Devil's Gate Cave	44.5	135.4	5626-5489 calBCE	6.84327	Sikora et al. 2019	yes	yes
RISE493	Russia Karasuk	M	Russia	Sabinka 2	53.152	91.05	1531-1427 calBCE	8.081	Allentoft et al. 2015
RISE497	Russia Karasuk	F	Russia	Arban 1	52.954	90.187	1400-900 BCE	9.086	Allentoft et al. 2015
Kolyma1	Russia Kolyma M	M	Russia	Duvanni Yar	68.6	159.1	7956-7715 calBCE	14.993	Sikora et al. 2019		yes
Sunghir3	Russia Sunghir3	M	Russia	Sunghir	56.1761	40.5025	33204-31081 calBCE	12.0343	Sikora et al. 2017
Ust_Ishim	Russia Ust'-Ishim	M	Russia	Ust'-Ishim, Siberia	57.7	71.1	45530-40610 calBCE	42	Pruefer et al. 2017	yes	yes
Yana1	Russia Yana UP	M	Russia	Yana RHS	70.72	135.42	31000-29000 BCE	24.3163	Sikora et al. 2019	yes	yes
Yana2	Russia Yana UP	M	Russia	Yana RHS	70.72	135.42	31000-29000 BCE	7.21791	Sikora et al. 2019	yes	yes
baa001	South Africa 2000BP	M	South Africa	Ballito Bay A	-29.5333	31.2167	36 calBCE - 119 calCE	12.9339	Schlebusch et al. 2017
ela001	South Africa 400BP	F	South Africa	Eland Cave	29.3833	29.5406	1417-1497 calCE	10.5284	Schlebusch et al. 2017	yes	yes
mfo001	South Africa 400BP	F	South Africa	Mfongosi	-27.3564	32.1869	1502-1642 calCE	6.51514	Schlebusch et al. 2017	yes	yes
new001	South Africa 400BP	F	South Africa	Newcastle	-27.7442	29.9372	1442-1623 calCE	11.071	Schlebusch et al. 2017	yes	yes
atp016	Spain C	F	Spain	Atapuerca, El Portalón	42.3527	-3.51832	3262-2917 calBCE	11.3106	Valdiosera et al. 2018
atp002	Spain C outlier Anatolia	M	Spain	Atapuerca, El Portalón	42.3527	-3.51832	2900-2679 calBCE	6.86586	Valdiosera et al. 2018
Chan	Spain HG	F	Spain	Chan do Lindeiro	42.7344	-7.03054	7305-7057 calBCE	5.74023	Gonzales-Fortes et al. 2017
RISE98	Sweden LN	M	Sweden	L Beddinge 56	55.381	13.445	2275-2032 calBCE	6.125	Allentoft et al. 2015
SF12	Sweden Mesolithic	F	Sweden	Stora Förvar	57.285	17.971	7083-6807 calBCE	65.1678	Gunther et al. 2018
Bichon	Switzerland Bichon	M	Switzerland	Grotte du Bichon	47.1	6.87	11820-11610 calBCE	8.443	Jones et al. 2015	yes	yes
Bar8	Turkey N	F	Turkey	Northwest Anatolia, Marmara, Barcın	40.3037	29.6085	6212-6030 calBCE	6.93	Hofmanova et al. 2016	yes	yes
USR1	USA Ancient Beringian	F	USA	Upward Sun River	64.22	-145.7	9650-9320 BCE	17	Moreno-Mayar et al. 2018 (Nature)	yes	yes
Anzick	USA Anzick realigned	M	USA	Montana, Anzick Ranch	45.9931	-110.661	10776-10622 calBCE	14.0455	Rasmussen et al. 2014
Lovelock2	USA Nevada Lovelock Cave 1850BP	F	USA	Lovelock Cave, Nevada, US	39.96	-118.56	8-132 calCE	14.36	Moreno-Mayar et al. 2018 (Science)
Lovelock3	USA Nevada Lovelock Cave 600BP	F	USA	Lovelock Cave, Nevada, US	39.96	-118.56	1263-1383 calCE	18.1286	Moreno-Mayar et al. 2018 (Science)
AHUR_2064	USA Nevada Spirit Cave 11000BP	M	USA	Nevada, Spirit Cave	37.41	-122.08	9220-8820 calBCE	17.9375	Moreno-Mayar et al. 2018 (Science)
Vindija	Vindija Neanderthal	F	Croatia	Vindija Cave	46.2992	16.0706	48050 BCE	30	Pruefer et al. 2017	yes	yes
